# A Low-Cost, Modular Hardware and Software Platform for Head-Fixed Mouse Decision-Making Tasks

**DOI:** 10.64898/2026.08.03.742587

**Authors:** Maxwell B. Madden, Mahee Khatri, Arnav Mohanty, Disha Prasad, Nancy Collie-Beard, Rafiq Huda

## Abstract

Head-fixed behavior in rodents is a foundational technique in systems neuroscience which enables use of sophisticated imaging techniques in combination with animal behavior. However, accessibility of head-fixed behavior techniques is limited. Animal training consumes a large amount of experimenter labor and commercial setups, when available, are largely inflexible and financially burdensome. Here, we present a low-cost, modular, and open-source hardware and software implementation for head-fixed rodent decision-making tasks. Our design lowers experimenter labor and enables large teams of researchers to participate in animal training with minimal experimenter error using a simple touchscreen GUI and automated training progression. We demonstrate the efficacy of the platform by training a cohort of animals in a two-choice probabilistic rapid-reversal task in which mice continuously update action choices based on recent reward history. The presented design lowers the barrier to entry for laboratories seeking to conduct head-fixed rodent behavior and provides modular solutions for developing custom rigs based on experimental demands.

**Significance Statement:** Head-fixation in behaving rodents is a common neuroscience procedure that enables the use of electrical or optical techniques for neural circuit interrogation. While commercial head-fixed behavior platforms are available, their high cost and inflexibility make them unsuitable for modification or high-throughput training. This study presents a novel open-source hardware and software system for mouse head-fixed behavior. The modular design and use of low-cost components enable broad adaptability across behavioral tasks, compatibility with practical research demands, and significantly lowers the barrier to entry to head-fixed behavioral research.
