## Extended Data for "A Low-Cost, Modular Hardware and Software Platform for Head-Fixed Mouse Decision-Making Tasks": BOM_Hardware.xlsx

### Sheet: Bill of Materials
Sound Attenuation Box
Item #	Item	Notes	Vendor	Catalog #	Unit	Number	Price	Price per Rig	Link
1	3/4 in. x 4 ft. x 8 ft. MDF Panel	Each panel makes 2 boxes	Home Depot	201566	Panel	0.5	49.98	24.99	https://www.homedepot.com/p/ULTRASTOCK-3-4-in-x-4-ft-x-8-ft-MDF-Panel-D11612490970000/304325742
2	#8 x 2 in. Coarse Zinc-Plated Phillips Bugle Head Wood Screws (50 per Pack)	Screws	Home Depot	802692	Pack (50)	0.52	6.87	3.5724	https://www.homedepot.com/p/Everbilt-8-x-2-in-Coarse-Zinc-Plated-Phillips-Bugle-Head-Wood-Screws-50-per-Pack-802692/204283333?MERCH=REC-_-reorder_typeahead_pre-_-n/a-_-2-_-n/a-_-n/a-_-n/a-_-n/a-_-n/a
3	18 fl. oz. Wood Glue	Wood Glue, sufficient for several boxes	Home Depot	62050	18 oz	0.2	7.98	1.596	https://www.homedepot.com/p/Gorilla-18-fl-oz-Wood-Glue-62050/100662003
4	Mold and Mildew 1 Gal. White Water Based Interior and Exterior Primer, Sealer and Stain-Blocker	Water resistant primer (2 coats)	Home Depot	L204601	1 Gal	0.2	38.98	7.796	Mold and Mildew 1 Gal. White Water Based Interior and Exterior Primer, Sealer and Stain-Blocker
5	1 Gal. WaterTite LX Low VOC Mold and Mildew-Proof White Water Based Waterproofing Paint	Water resistant paint	Home Depot	270267	1 Gal	0.1	40.98	4.098	https://www.homedepot.com/p/Zinsser-1-Gal-WaterTite-LX-Low-VOC-Mold-and-Mildew-Proof-White-Water-Based-Waterproofing-Paint-270267/206596437?MERCH=REC-_-reorder_typeahead_pre-_-n/a-_-5-_-n/a-_-n/a-_-n/a-_-n/a-_-n/a
6	(4-Pack) Solid Bar 3 in. (76 mm) Brushed Stainless Steel Modern Cabinet Handle Drawer Pulls	Cabinet Handles	Home Depot	731837	Pack (4)	0.5	19.67	9.835	https://www.homedepot.com/p/Liberty-4-Pack-Solid-Bar-3-in-76-mm-Brushed-Stainless-Steel-Modern-Cabinet-Handle-Drawer-Pulls-P13456L-SS-U1/202824457?MERCH=REC-_-reorder_typeahead_post-_-n/a-_-0-_-n/a-_-n/a-_-n/a-_-n/a-_-n/a
7	2-Pack Nickel 1 1/4 inch 32mm Overlay Face Frame Self Close Concealed Cabinet Hinges	Cabinet hinges	Home Depot	BP9236SLFF	Pack (2)	2	6.32	12.64	https://www.homedepot.com/p/Amerock-2-Pack-Nickel-1-1-4-inch-32mm-Overlay-Face-Frame-Self-Close-Concealed-Cabinet-Hinges-BP9236SLFF/332609806
8	Air Compressor Isolator Pads	Feet	Amazon	B0BXWYNYPZ	Pack (4)	1	6.99	6.99	https://www.amazon.com/s?k=B0BXWYNYPZ&i=electronics&crid=259B99NYS0CJW&sprefix=b0bxwynypz%2Celectronics%2C192
9	Carlisle FoodService Products Cafe Fast Food Cafeteria Tray with Patterned Surface for Cafeterias, Fast Food, And Dining Room, Plastic, 16.31 X 12.06 X 0.7 Inches, Gray, (Pack of 24)	Placed under rig to collect spills	Amazon	CT121623	Pack (24)	0.0416667	66.63	2.77625	https://www.amazon.com/Carlisle-CT121623-Caf%C3%A9-Standard-Cafeteria/dp/B007726OT0?crid=ZPMRMUIBQRVR&dib=eyJ2IjoiMSJ9.d5-QuTqy3lh_iYskfte1kenJtlym4FpeOZOLCwwGWo0tbKx4cLnhHBXfZ2VXnaGLg0f-z8SxU8uUB5Hhtl7eog.LRmC6jUbHyWDL_yf_UZvzIHo2E0Nn9odb_TZoIAgRgE&dib_tag=se&keywords=CT121623&qid=1783371336&s=electronics&sprefix=ct121623%2Celectronics%2C365&sr=1-2
10	24 Pack-12 x 12 x 2 Inches Pyramid Designed Acoustic Foam Panels, Sound Proof Foam Panels Black, High Density and Fire Resistant Acoustic Panels, Sound Panels, Studio Foam for Wall and Ceiling	For sound attentuation	Amazon	B08QN6B2FD	Pack (12)	0.25	34.99	8.7475	https://www.amazon.com/Thick-Pyramid-Acoustic-Sound-Panels/dp/B08QN6B2FD?crid=278PCHRVENR4I&dib=eyJ2IjoiMSJ9.75TEqaBXNGp5zPICFXG_uw.1W0LtdmI2tolMiVwCzktY_K7-G059LY9lLaXO3wySfs&dib_tag=se&keywords=B08QN6B2FD&nsdOptOutParam=true&qid=1785529470&sprefix=b08qn6b2fd%2Caps%2C137&sr=8-6&th=1
11	Antrader Stainless Steel Heavy Duty Closet Rod Holder,4Pcs Closet Rod Flange Flange Rod Holder Closet Pole Shower Curtain Rod Pole End Supports Sockets Flange for Diameter 2 inch (51mm) Steel Pipe		Amazon	B0CX15W87M	Pack (4)	1	15.99	15.99	https://www.amazon.com/Antrader-Stainless-Curtain-Supports-Diameter/dp/B0CX15W87M?crid=31R0U3T7VMLES&dib=eyJ2IjoiMSJ9.uX2EtIOQpVjzlOJJa86G8A._7SORpVNaCw1-J9n52BzOZZ0bmCdJnrmN8MW8I7BWyA&dib_tag=se&keywords=B0CX15W87M&nsdOptOutParam=true&qid=1785529572&sprefix=b0cx15w87m%252Caps%252C175&sr=8-2
12	2 Inch x 36 Inch 1 PCS Dowel Rods Wood Sticks Wooden Dowel Rods - Unfinished Bamboo Sticks - for Crafts and DIYers		Amazon	B0CXN25LJJ	Each	0.5	25.99	12.995
	SECTION TOTAL COST (Per Rig)							112.026
Behavior Rig (Off-Shelf Components)
Item #	Item	Notes	Vendor	Catalog #	Unit	Number	Price	Price per Rig	Link
13	Aluminum Breadboard 8" x 10" x 1/2", 1/4"-20 Taps		Thorlabs	MB810	pack (5)	1	140.81	140.81	https://www.thorlabs.com/item/MB810
14	Rubber Feet, Speaker Feet,16 Pack, 1.6“W x 0.4”H | Heavy Duty Speaker Rubber Feet Use for Subwoofer Feet, Road Case Feet，Cutting Board feet,Furniture Feet, 40mm x 10mm, Black		Amazon	B096RC5ZCX	pack (16)	0.25	8.99	2.2475
15	iexcell 100 Pcs #8-32 x 1 Stainless Steel 304 Hex Socket Button Head Cap Screws Bolts Kit		Amazon	B0C5MCZD2X	pack (100)	0.04	7.86	0.3144
16	1/4"-20 Stainless Steel Cap Screw, 5/8" Long, 25 Pack		Thorlabs	SH25S063	pack (25)	1	15.14	15.14
17	1/4"-20 Stainless Steel Setscrew, 3/4" Long, 25 Pack		Thorlabs	SS25S075	pack (25)	1	8.14	8.14
18	1/4"-20 Stainless Steel Cap Screw, 1" Long, 25 Pack		Thorlabs	SH25S100	pack (25)	1	12.34	12.34
19	1/4"-20 Stainless Steel Cap Screw, 3/4" Long, 25 Pack		Thorlabs	SH25S075	pack (25)	1	17.71	17.71
20	Ø1/2" Optical Post, SS, 8-32 Setscrew, 1/4"-20 Tap, L = 4", 5 Pack		Thorlabs	TR4-P5	pack (5)	0.6	32.1	19.26	https://www.thorlabs.com/item/TR4-P5
21	Ø1/2" Post Holder, Spring-Loaded Hex-Locking Thumbscrew, L = 2", 5 Pack		Thorlabs	PH2-P5	pack (5)	0.4	45.66	18.264	https://www.thorlabs.com/item/PH2-P5
22	Rotary Encoder - 1024 P/R (Quadrature)		Sparkfun	COM-11102	each	1	48.5	48.5	https://www.sparkfun.com/rotary-encoder-1024-p-r-quadrature.html
23	Technic Parts 4 pcs TYRE Dia. 62X20 & Rim Dia. 43.2 X 18 | Building Blocks Tyres Compatible with Lego for Kids Boys Toy	Clone of Lego Wheel	Amazon	B0CLYB3QLV	pack (4)	0.25	9.99	2.4975
24	Metal Pipe, Aluminum		McMaster Car	89965K15	3 ft	0.1	17.77	1.777
25	Hook with Acrylic Adhesive Back		McMasterCarr	96035K21	15 ft	0.00666667	38.7	0.258
26	LOOP with Acrylic Adhesive Back		McMasterCarr	96035K41	15 ft	0.00666667	38.7	0.258
27	Luer Lock Fitting Socket		McMaster Carr	51525K121	Pack (10)	0.2	4.94	0.988
28	Soft Masterkleer PVC Tubing for Air and Water, 1/16" ID, 1/8" OD		McMaster Car	5233K51	100ft	0.03	29	0.87
29	White Nylon Spacers		McMaster Carr	94639A534	Pack (100)	0.01	10.83	0.1083
30	Gorilla 2 Part Epoxy, Incredibly Strong Bonding, 5 Minute Set, 0.85 oz | Water Resistant, Bonds Uneven or Vertical Surfaces, Easy-to-Use Syringe		Amazon	B001Z3C3AG	each	0.1	5.97	0.597
31	2-way Normally Closed Solenoid Valves		NResearch	161K011	each	1	86.17	86.17
32	Luer Lock Fitting Plug		McMaster Carr	51525K211	Pack (10)	0.2	4.79	0.958
33	Zero Dead Volume Barb Fittings, 10-32 x 1/16, Option 2: PCTFE		NResearch	FITM328	each	2	10.28	20.56
34	Blunt tip needles		McMaster Carr	75165A246	Pack (50)	0.02	8.24	0.1648	https://www.amazon.com/Rubyfluid-FLSRUBYFLUIDSS-RubyFluid-Stainless-Steel/dp/B007BGYQEC?crid=254LGUYKK6YG5&dib=eyJ2IjoiMSJ9.-_vbTtimaiE45BeSjaWGb9TguEG1OcwsE4S90_4zx9Ei29O2Jf_wYMkQS3ad66Eue4J0Dn_-PDyPOKfR7khrJ7TC_ctQwe3a0iLcityeiapzlKeTbJZnjZYjsaDdaNrqt8JN8jZXSc6fikWudR8BkdYvBkuDSGHWXH6mX7i7GJ4080jad9PWHYPMXMrZLzMLHWxE6LEheqy0cikeDyi_4qy24f9dBfYedAir8dck-T_HGHbLhSGmDRYU_uA7V5VOqpxUFjdh-v6hHWPaIXg…
35	Ruby's Stainless Steel Soldering Flux		Amazon	B007BGYQEC	1 Pint	0.01	19.99	0.1999	https://www.amazon.com/Oatey-Solder-Silver-Safe-53061/dp/B017085DUG?crid=3OAV7V42QTLG4&dib=eyJ2IjoiMSJ9.TFezj_ILmAgKjAb6UZIOPg.ZyEpURelrtUs-6qoTFHNqfZBoZz9nor5uwPkzCERDZA&dib_tag=se&keywords=B017085DUG&nsdOptOutParam=true&qid=1783445340&sprefix=b017085dug%2Caps%2C99&sr=8-1
36	Oatey Solder 1Oz Silver Safe Flo 53061		Amazon	B017085DUG	1Oz	0.05	12.48	0.624	https://www.thorlabs.com/item/PH1-P5
37	Right-Angle Clamp for Ø1/2" Posts, 3/16" Hex, 5 Pack		Thorlabs	RA90-P5	pack (5)	0.2	56.45	11.29	https://www.thorlabs.com/item/RA90-P5
38	Ø1/2" Post Holder, Spring-Loaded Hex-Locking Thumbscrew, L = 0.5", 5 Pack		Thorlabs	PH1-P5	pack (5)	0.6	41.7	25.02	https://www.thorlabs.com/item/BA1S-P5
39	Mounting Base, 1" x 2.3" x 3/8", 5 Pack		Thorlabs	BA1S-P5	pack (5)	0.4	27.08	10.832	https://www.thorlabs.com/item/TR075-P5
40	Arducam 100fps Mono Global Shutter USB Camera, 720P OV9281 UVC Webcam Module with Low Distortion M12 Lens Without Microphones, for Computer, Laptop, Android and Raspberry Pi		Amazon	B096M5DKY6	each	1	49.99	49.99	https://www.adafruit.com/product/1143
41	Ø1/2" Optical Post, SS, 8-32 Setscrew, 1/4"-20 Tap, L = 0.75", 5 Pack		Thorlabs	TR075-P5	pack (5)	0.2	25.92	5.184	https://www.thorlabs.com/item/TR2-P5
42	Micro Servo - MG90D High Torque Metal Gear		Adafruit	1143	each	1	9.95	9.95
43	Ordro LN-3 IR Night Vision Light for Enhancing Camera Night Shooting Visibility, 1/4 Hot Shoe Compatible DSLR/Ordro Camera, 850nm IR Light USB Rechargeable IR Photography Light (Ghost Hunting Device)		Amazon	B09KGS84QN	each	1	27.99	27.99	https://www.amazon.com/Arducam-Distortion-Microphones-Computer-Raspberry/dp/B096M5DKY6?crid=1HLQHJQ2ZKIV0&dib=eyJ2IjoiMSJ9.3gtuF_ETTKRFsL_SrpwRJw.dce13lB3gugZRQL1whG93KCFQUaMXbC8L1bxUkbq1Y8&dib_tag=se&keywords=B096M5DKY6&nsdOptOutParam=true&qid=1783370912&s=electronics&sprefix=b096m5dky6%2Celectronics%2C186&sr=1-2&th=1
44	Ø1/2" Optical Post, SS, 8-32 Setscrew, 1/4"-20 Tap, L = 2", 5 Pack		Thorlabs	TR2-P5	pack (5)	0.2	28.38	5.676	https://www.amazon.com/ORDRO-Camcorder-Compatible-Rechargeable-Photography/dp/B09KGS84QN
45	PRV AUDIO Soft Dome Tweeters 240 Watts 4 Ohm TW150SD-4 with Built-in Crossover, 32 mm Silk Dome, Neodymium Magnet for Car Audio and Motorcycle Systems Easy Flush Mount (Pair)	Received	Amazon	B0C3YGJ8VH	pack of 2	6	49.91		https://www.amazon.com/Building-Blocks-Technic-Parts-Compatible/dp/B0CLYB3QLV?crid=JI2ZEKZGA3VU&dib=eyJ2IjoiMSJ9.zksr0O86K0ajSKdFnzZsYQ.pYcl2OfJkxqzAigxKOP59wCQFQvyyvPr3wBWojPsAAE&dib_tag=se&keywords=B0CLYB3QLV&nsdOptOutParam=true&qid=1783370603&s=electronics&sprefix=b0clyb3qlv%2Celectronics%2C107&sr=1-4&th=1
	SECTION TOTAL COST (Per Rig)							544.688
Behavior Rig (Custom Components)
Item #	Item	Notes	Vendor		Unit	Number	Price	Price per Rig	File
46	Headplate Holder Arm		eMachineShop		Quote (20)	0.1	141.84	14.184	headplateholder_arm.ems
47	Rotary Encoder/Platform	PLA Plastic	3DPrint (in-house)		each	1	~$2	2	mouseplatform_part47.stl
48	Rotary Encoder/Wheel Adapter	Tough Resin	3DPrint (in-house)		each	1	~$5	5	encoderwheeladapter_part48.stl
49	Camera Mount	PLA Plastic	3DPrint (in-house)		each	1	~$2	2	cameramount_part49.stl
50	Servomotor Mount	PLA Plastic	3DPrint (in-house)		each	1	~$2	2	servomotormount_part50.3mf
51	Tweeter Mount	PLA Plastic	3DPrint (in-house)		each	1	~$2	2	speakerholder_part51.stl
52	Touchscreen Mount	PLA Plastic	3DPrint (in-house)		each	1	~$2	2	touchscreenmount_Part52.3mf
53	Solenoid Mount	PLA Plastic	3DPrint (in-house)		each	2	~$1	1	solenoidholder_part53_variant1.stl
	SECTION TOTAL COST (Per Rig)							30.184
Computer/Electronic Control
Item #	Item	Notes	Vendor	Catalog #	Unit	Number	Price	Price per Rig	Link
54	Arduino Uno		Digikey	1050-1024-ND	each	1	27.6	27.6	https://store-usa.arduino.cc/products/arduino-uno-rev3
55	Custom PCB shield	See included "HudaHub" file and instructions for ordering	JLCPCB	Custom	Quote (20) Includes shipping	0.05	191.3	9.565	https://jlcpcb.com/
56	HiLetgo 20pcs 40P 2.54mm Pitch Single Row Pin Header Strip 40Pin 2.54mm Pitch		Amazon	B07R5QDL8D	each	4	5.48	21.92
57	Reed Relay edr201a0500		Jameco	106463 (SKU:EDR201A05Z)	each	1	2.49	2.49
58	Ultra Small DT: OptiPlex Micro Form Factor (7020)OptiPlex Micro Form Factor 7020		Dell	210-BKXM	each	1	640	640	https://www.dell.com/en-us/shop/desktop-computers/optiplex-micro-form-factor/spd/optiplex-7020-micro
59	Raspberry Pi Screen 7inch Monitor IPS 1024x600 HDMI Capacative 7'' Touch Screen Monitors Compatible with 3B+/3/2 B/B+/ Banana Pi Windows10/8.1/8/7 Driver Free 5-Point Raspberry pi Display		Amazon	B0BZGW51FY	each	1	39.99	39.99
60	Raspberry Pi 5 - 8GB	Recommended replacement for above	Adafruit	DEV-23551	each	1	180	180	https://www.sparkfun.com/raspberry-pi-5-8gb.html
	SECTION TOTAL COST (Per Rig)							281.565
Surgical Implant (Custom)
Item #	Item	Notes	Vendor		Unit		Price	Price per Rig	File
61	Headplate (Implant)		eMachineShop		Quote (1000)		371.41	0	headplate.ems
	GRAND TOTAL PER RIG							968.464
								1568.47
