## Extended Data for "A Low-Cost, Modular Hardware and Software Platform for Head-Fixed Mouse Decision-Making Tasks": HudaHub_R0_3_1_bom.csv

Designator	Footprint	Quantity	Value	LCSC Part #
C1	C_0603	1	10nF	C57112
C2, C3, C4, C5, C8	CL05B104KO5NNNC	5	CL05B104KO5NNNC	C1525
C6	RVT1V151M0810	1	RVT1V151M0810	C38513
C7	C_0805	1	22uF	C45783
D1	D_SMA	1	SS12	C18199177
D2, D4	D_SMA	2	M4	C18199095
D3, D5, D6, D7	1N4148WS_T4	4	1N4148WS_T4	C2128
DC1	DC005_C431533	1	DC005_C431533	C431533
H1	PZ254V-11-06P	1	PZ254V-11-06P	C492405
H2	PZ254V-11-08P	1	Digital/PWM	C492407
H3	PZ254V-11-08P	1	Power	C492407
H4	PZ254V-11-10P	1	Digital/PWM	C492409
L1	FHD4020S-330MT	1	FHD4020S-330MT	C602034
LED1	0805G_Green	1	0805G_Green	C2297
Q1, Q2	Q_SOT-23	2	MMBT2222A	C7420351
Q3, Q4	TIP122_C16283	2	TIP122_C16283	C16283
R1, R7	R_0402	2	10kΩ	C25744
R10, R11	R_0402	2	1kΩ	C11702
R12, R2	R_0603	2	10kΩ	C25804
R13	R_1206	1	0Ω	C17888
R3, R8	R_0603	2	10MΩ	C7250
R4	R_0805	1	3.3kΩ	C26010
R5	R_1206	1	1kΩ	C4410
R6	R_0603	1	2.4kΩ	C22940
R9	R_0603	1	47kΩ	C25819
SK1	Z-10014320100100	1	Z-10014320100100	C190815
SW1, SW2, SW3	K2-1102DP-C4SW-04	3	K2-1102DP-C4SW-04	C110153
TPS5430DDAR1	TPS5430DDAR	1	U	C9864
U1	DB125-2_54-2P-GN	1	DB125-2_54-2P-GN	C918120
U2	DB125-2_54-4P-GN	1	DB125-2_54-4P-GN	C918122
U3	DB125-2_54-8P-GN	1	DB125-2_54-8P-GN	C918126
U4	DB125-2_54-12P-GN	1	DB125-2_54-12P-GN	C918129
