## Extended Data for "A Low-Cost, Modular Hardware and Software Platform for Head-Fixed Mouse Decision-Making Tasks": HudaHub_R0_3_1_designators.csv

C1:1
C2:1
C3:1
C4:1
C5:1
C6:1
C7:1
C8:1
D1:1
D2:1
D3:1
D4:1
D5:1
D6:1
D7:1
DC1:1
H1:1
H2:1
H3:1
H4:1
L1:1
LED1:1
Q1:1
Q2:1
Q3:1
Q4:1
R1:1
R10:1
R11:1
R12:1
R13:1
R2:1
R3:1
R4:1
R5:1
R6:1
R7:1
R8:1
R9:1
SK1:1
SW1:1
SW2:1
SW3:1
TPS5430DDAR1:1
U1:1
U2:1
U3:1
U4:1
