## Extended Data for "A Low-Cost, Modular Hardware and Software Platform for Head-Fixed Mouse Decision-Making Tasks": HudaHub_R0_3_1_positions.csv

Designator	Mid X	Mid Y	Rotation	Layer
C1	24.400051	13.0	180.0	top
C2	66.958374	5.691971	0.0	top
C3	43.5	18.5	180.0	top
C4	68.0	18.0	0.0	top
C5	67.0	24.5	315.0	top
C6	31.899975	16.794971	90.0	top
C7	17.5	17.0	90.0	top
C8	68.0	25.5	135.0	top
D1	18.400051	12.0	180.0	top
D2	6.0	50.5	0.0	top
D3	27.0	36.5	0.0	top
D4	10.000001	54.0	0.0	top
D5	27.0	38.5	0.0	top
D6	27.0	44.5	0.0	top
D7	27.0	42.5	0.0	top
DC1	6.913564	27.836436	0.0	top
H1	57.150013	2.54	180.0	bottom
H2	54.610182	50.795028	180.0	bottom
H3	36.817515	2.560497	180.0	bottom
H4	30.254817	50.804144	180.0	bottom
L1	24.900051	10.0	0.0	top
LED1	65.5	20.0	270.0	top
Q1	66.44	8.05	0.0	top
Q2	62.5	9.5	180.0	top
Q3	16.540132	38.5	180.0	top
Q4	16.540132	44.495047	180.0	top
R1	63.5	4.5	180.0	top
R10	24.5	38.0	90.0	top
R11	24.5	44.0	90.0	top
R12	29.5	48.0	180.0	top
R13	38.0	20.5	90.0	top
R2	26.900051	17.5	90.0	top
R3	66.5	10.5	180.0	top
R4	61.5	6.0	90.0	top
R5	59.0	12.5	0.0	top
R6	24.100076	19.955004	180.0	top
R7	63.075	19.075	270.0	top
R8	63.5	13.5	90.0	top
R9	63.750582	6.377585	270.0	top
SK1	47.120015	12.810008	180.0	top
SW1	33.0	30.5	270.0	top
SW2	33.0	42.0	270.0	top
SW3	48.5	36.249936	270.0	top
TPS5430DDAR1	22.400178	16.5	180.0	top
U1	67.5	14.270003	90.0	top
U2	16.5	60.0	0.0	top
U3	67.5	37.229997	90.0	top
U4	49.189992	60.0	0.0	top
